# A fungal secondary metabolism gene cluster enables mutualist-pathogen transition in root endophyte *Colletotrichum tofieldiae*

**DOI:** 10.1101/2022.07.07.499222

**Authors:** Kei Hiruma, Seishiro Aoki, Yuniar Devi Utami, Masanori Okamoto, Nanami Kawamura, Masami Nakamura, Yoshihiro Ohmori, Ryohei Sugita, Keitaro Tanoi, Toyozo Sato, Wataru Iwasaki, Yusuke Saijo

## Abstract

Plant-associated fungi show diverse lifestyles from pathogenic to mutualistic to the host; however, the principles and mechanisms through which they shift the lifestyles require elucidation. The root fungus *Colletotrichum tofieldiae* (*Ct*) promotes *Arabidopsis thaliana* growth under phosphate limiting conditions. We reveal a *Ct* strain, designated *Ct3*, that severely inhibits plant growth. *Ct3* pathogenesis occurs through activation of host abscisic acid (ABA) pathways via a fungal secondary metabolism gene cluster related to sesquiterpene ABA and botrydial (BOT) biosynthesis. ABA-BOT cluster activation during root infection suppresses host nutrient uptake-related genes and changes the mineral contents, suggesting its role in manipulating host nutrition states. Conversely, disruption or environmental suppression of the cluster renders *Ct3* beneficial for plant growth, in a manner dependent on host phosphate starvation response regulators. Our findings indicate that a fungal metabolism cluster provides a means by which infectious fungi modulate lifestyles along the parasitic–mutualistic continuum in fluctuating environments.
