## Supplementary Table 3,4,5,7,8,9,10,11 for "A fungal secondary metabolism gene cluster enables mutualist-pathogen transition in root endophyte *Colletotrichum tofieldiae*": Table S4.xlsx

### Sheet: Cluster 1
Table S4: Gene Ontology analyses against 758 A. thaliana genes specifically and significantly up-regulated during root colonization by pathogenic Ct3 comparaed with beneficial Ct61 and Ct4 at 10 dpi (log2FC >1, q < 0.05). The genes were separetaed into three differernt clusters by K-means.
In the Gene ID tub, Gene ID that were seprated either in the three clusters by K-means were described.
Cluster 1
GO term	Ontology	Description	Number in input list	Number in BG/Ref	p-value	FDR
GO:0050896	P	response to stimulus	139	6250	1.5e-18	3.2e-15
GO:0042221	P	response to chemical	76	2853	4.2e-13	4.6e-10
GO:0006950	P	response to stress	86	3506	6.4e-13	4.6e-10
GO:0009628	P	response to abiotic stimulus	58	2022	3e-11	1.6e-08
GO:0044710	P	single-organism metabolic process	82	3970	1.1e-08	4.5e-06
GO:0044699	P	single-organism process	150	9448	5.8e-08	2.1e-05
GO:0010035	P	response to inorganic substance	31	926	7.5e-08	2.3e-05
GO:0009719	P	response to endogenous stimulus	45	1732	1.2e-07	3.1e-05
GO:0010033	P	response to organic substance	49	2023	2.3e-07	5.5e-05
GO:0009636	P	response to toxic substance	10	102	4.3e-07	9.2e-05
GO:0009605	P	response to external stimulus	41	1582	4.8e-07	9.4e-05
GO:0009404	P	toxin metabolic process	8	60	7.5e-07	0.00013
GO:1901700	P	response to oxygen-containing compound	40	1557	8.3e-07	0.00014
GO:0019748	P	secondary metabolic process	19	492	3.9e-06	0.00057
GO:0006970	P	response to osmotic stress	22	636	3.8e-06	0.00057
GO:0006979	P	response to oxidative stress	18	453	4.9e-06	0.00066
GO:0043207	P	response to external biotic stimulus	32	1212	6.7e-06	0.00075
GO:0051707	P	response to other organism	32	1210	6.4e-06	0.00075
GO:0006790	P	sulfur compound metabolic process	14	286	6.1e-06	0.00075
GO:0009607	P	response to biotic stimulus	32	1253	1.3e-05	0.0013
GO:0044712	P	single-organism catabolic process	20	585	1.2e-05	0.0013
GO:0009725	P	response to hormone	38	1631	1.4e-05	0.0014
GO:0036293	P	response to decreased oxygen levels	7	70	2.1e-05	0.0018
GO:0090487	P	secondary metabolite catabolic process	6	46	2.1e-05	0.0018
GO:0009407	P	toxin catabolic process	6	46	2.1e-05	0.0018
GO:0070482	P	response to oxygen levels	7	71	2.3e-05	0.0019
GO:0010243	P	response to organonitrogen compound	10	166	2.5e-05	0.002
GO:0010200	P	response to chitin	9	134	2.8e-05	0.0022
GO:0009651	P	response to salt stress	19	574	3.1e-05	0.0023
GO:0009737	P	response to abscisic acid	19	578	3.4e-05	0.0025
GO:0010038	P	response to metal ion	17	481	3.8e-05	0.0026
GO:0097305	P	response to alcohol	19	583	3.8e-05	0.0026
GO:0009414	P	response to water deprivation	14	347	4.7e-05	0.0031
GO:0009415	P	response to water	14	355	6e-05	0.0038
GO:0001101	P	response to acid chemical	29	1181	6.5e-05	0.004
GO:0055114	P	oxidation-reduction process	35	1566	7.3e-05	0.0043
GO:0001666	P	response to hypoxia	6	64	0.00012	0.0067
GO:0098542	P	defense response to other organism	24	936	0.00015	0.0086
GO:0046686	P	response to cadmium ion	13	343	0.00016	0.0086
GO:0006952	P	defense response	34	1566	0.00016	0.0086
GO:0033993	P	response to lipid	21	772	0.00018	0.0095
GO:0042743	P	hydrogen peroxide metabolic process	7	104	0.00022	0.011
GO:0042742	P	defense response to bacterium	13	354	0.00021	0.011
GO:0044763	P	single-organism cellular process	100	6591	0.00025	0.012
GO:0009056	P	catabolic process	31	1430	0.00032	0.015
GO:0051704	P	multi-organism process	34	1631	0.00033	0.015
GO:0009267	P	cellular response to starvation	8	153	0.0004	0.018
GO:0042744	P	hydrogen peroxide catabolic process	6	83	0.00043	0.019
GO:0009617	P	response to bacterium	14	441	0.00051	0.023
GO:0042594	P	response to starvation	8	162	0.00057	0.025
GO:0080167	P	response to karrikin	7	128	0.00071	0.03
GO:0031669	P	cellular response to nutrient levels	8	170	0.00078	0.031
GO:0072593	P	reactive oxygen species metabolic process	8	169	0.00075	0.031
GO:0009416	P	response to light stimulus	19	744	0.00077	0.031
GO:0065008	P	regulation of biological quality	27	1255	0.00087	0.034
GO:1901698	P	response to nitrogen compound	10	264	0.0009	0.035
GO:0016036	P	cellular response to phosphate starvation	6	97	0.00093	0.035
GO:0000160	P	phosphorelay signal transduction system	9	225	0.0011	0.042
GO:0006820	P	anion transport	9	227	0.0012	0.043
GO:0009314	P	response to radiation	19	772	0.0012	0.043
GO:0042592	P	homeostatic process	15	542	0.0013	0.045
GO:0006082	P	organic acid metabolic process	24	1099	0.0014	0.048
GO:0006096	P	glycolytic process	5	71	0.0015	0.049
GO:0006757	P	ATP generation from ADP	5	71	0.0015	0.049
GO:0006839	P	mitochondrial transport	6	107	0.0015	0.05
GO:0031667	P	response to nutrient levels	8	190	0.0015	0.05
GO:0004364	F	glutathione transferase activity	7	55	5e-06	0.0024
GO:0020037	F	heme binding	15	360	1.8e-05	0.0024
GO:0016709	F	oxidoreductase activity, acting on paired donors, with incorporation or reduction of molecular oxygen, NAD(P)H as one donor, and incorporation of one atom of oxygen	11	198	2e-05	0.0024
GO:0046906	F	tetrapyrrole binding	16	402	1.6e-05	0.0024
GO:0016491	F	oxidoreductase activity	36	1547	2.5e-05	0.0025
GO:0046872	F	metal ion binding	66	3673	4.3e-05	0.0027
GO:0043167	F	ion binding	68	3821	4.3e-05	0.0027
GO:0043169	F	cation binding	66	3678	4.5e-05	0.0027
GO:0004497	F	monooxygenase activity	13	305	5.2e-05	0.0028
GO:0003824	F	catalytic activity	133	9101	6.7e-05	0.0033
GO:0019825	F	oxygen binding	11	234	8.5e-05	0.0038
GO:0004601	F	peroxidase activity	8	133	0.00016	0.0066
GO:0016684	F	oxidoreductase activity, acting on peroxide as acceptor	8	139	0.00022	0.0081
GO:0016705	F	oxidoreductase activity, acting on paired donors, with incorporation or reduction of molecular oxygen	13	407	0.00076	0.027
GO:0005342	F	organic acid transmembrane transporter activity	6	102	0.0012	0.032
GO:0016209	F	antioxidant activity	8	181	0.0011	0.032
GO:0046943	F	carboxylic acid transmembrane transporter activity	6	102	0.0012	0.032
GO:0016765	F	transferase activity, transferring alkyl or aryl (other than methyl) groups	7	138	0.0011	0.032
GO:0005576	C	extracellular region	63	2954	2.9e-07	8.3e-05
GO:0071944	C	cell periphery	72	4309	0.00017	0.024
GO:0048046	C	apoplast	15	486	0.00044	0.04

### Sheet: Cluster 2
Cluster 2
GO term	Ontology	Description	Number in input list	Number in BG/Ref	p-value	FDR
GO:0042221	P	response to chemical	62	2853	1.2e-07	5.3e-05
GO:0050896	P	response to stimulus	109	6250	7.4e-08	5.3e-05
GO:0001101	P	response to acid chemical	35	1181	1.3e-07	5.3e-05
GO:1901700	P	response to oxygen-containing compound	42	1557	8.4e-08	5.3e-05
GO:0006950	P	response to stress	70	3506	3.8e-07	0.00012
GO:0031668	P	cellular response to extracellular stimulus	13	204	7.3e-07	0.0002
GO:0071496	P	cellular response to external stimulus	13	208	9e-07	0.00021
GO:0009628	P	response to abiotic stimulus	46	2022	2.1e-06	0.00038
GO:0009991	P	response to extracellular stimulus	13	225	2.1e-06	0.00038
GO:0044699	P	single-organism process	142	9448	2.5e-06	0.0004
GO:0031669	P	cellular response to nutrient levels	11	170	4.6e-06	0.00066
GO:0010033	P	response to organic substance	45	2023	4.9e-06	0.00066
GO:0009267	P	cellular response to starvation	10	153	1.1e-05	0.0014
GO:0031667	P	response to nutrient levels	11	190	1.2e-05	0.0014
GO:0042594	P	response to starvation	10	162	1.8e-05	0.0019
GO:0033993	P	response to lipid	23	772	1.9e-05	0.0019
GO:0009651	P	response to salt stress	19	574	2.6e-05	0.0025
GO:0006970	P	response to osmotic stress	20	636	3.3e-05	0.0029
GO:0009719	P	response to endogenous stimulus	37	1732	8.5e-05	0.0072
GO:0009737	P	response to abscisic acid	18	578	9.1e-05	0.0073
GO:0097305	P	response to alcohol	18	583	0.0001	0.0078
GO:0009725	P	response to hormone	35	1631	0.00012	0.009
GO:0006979	P	response to oxidative stress	15	453	0.00019	0.013
GO:0010035	P	response to inorganic substance	23	926	0.00027	0.018
GO:0010411	P	xyloglucan metabolic process	5	57	0.00054	0.035
GO:0001135	F	transcription factor activity, RNA polymerase II transcription factor recruiting	11	139	7.3e-07	0.00019
GO:0001134	F	transcription factor activity, transcription factor recruiting	11	140	7.8e-07	0.00019
GO:0001071	F	nucleic acid binding transcription factor activity	41	1730	3.1e-06	0.00037
GO:0003700	F	transcription factor activity, sequence-specific DNA binding	41	1729	3.1e-06	0.00037
GO:0001076	F	transcription factor activity, RNA polymerase II transcription factor binding	11	168	4.1e-06	0.00039
GO:0043565	F	sequence-specific DNA binding	23	825	5.2e-05	0.0035
GO:0016762	F	xyloglucan:xyloglucosyl transferase activity	5	33	5.2e-05	0.0035
GO:0016758	F	transferase activity, transferring hexosyl groups	14	382	0.00011	0.0066
GO:0000989	F	transcription factor activity, transcription factor binding	11	252	0.00014	0.0068
GO:0000981	F	RNA polymerase II transcription factor activity, sequence-specific DNA binding	11	252	0.00014	0.0068
GO:0000988	F	transcription factor activity, protein binding	11	259	0.00018	0.0077
GO:0016757	F	transferase activity, transferring glycosyl groups	18	654	0.00039	0.016
GO:0046527	F	glucosyltransferase activity	8	158	0.00045	0.016
GO:0015293	F	symporter activity	8	171	0.00074	0.025
GO:0004601	F	peroxidase activity	7	133	0.00082	0.026
GO:0016209	F	antioxidant activity	8	181	0.0011	0.029
GO:0016684	F	oxidoreductase activity, acting on peroxide as acceptor	7	139	0.001	0.029
GO:0001067	F	regulatory region nucleic acid binding	13	455	0.0018	0.037
GO:0044212	F	transcription regulatory region DNA binding	13	452	0.0017	0.037
GO:0000975	F	regulatory region DNA binding	13	455	0.0018	0.037
GO:0016491	F	oxidoreductase activity	30	1547	0.0018	0.037
GO:0003677	F	DNA binding	42	2417	0.0019	0.037
GO:0003824	F	catalytic activity	124	9101	0.0016	0.037
GO:0046906	F	tetrapyrrole binding	12	402	0.0019	0.037
GO:0020037	F	heme binding	11	360	0.0024	0.046

### Sheet: Cluster 3
Cluster 3
GO term	Ontology	Description	Number in input list	Number in BG/Ref	p-value	FDR
GO:0015672	P	monovalent inorganic cation transport	7	182	2.1e-05	0.018
GO:0034220	P	ion transmembrane transport	7	255	0.00016	0.035
GO:0016036	P	cellular response to phosphate starvation	5	97	8.9e-05	0.035
GO:0098655	P	cation transmembrane transport	6	172	0.00014	0.035
GO:0055085	P	transmembrane transport	11	667	0.0002	0.035
GO:0022857	F	transmembrane transporter activity	19	1146	8e-07	0.00014
GO:0015075	F	ion transmembrane transporter activity	14	629	9.5e-07	0.00014
GO:0022804	F	active transmembrane transporter activity	13	595	2.9e-06	0.00029
GO:0015077	F	monovalent inorganic cation transmembrane transporter activity	8	211	5.8e-06	0.00043
GO:0022891	F	substrate-specific transmembrane transporter activity	15	916	1.5e-05	0.00073
GO:0005215	F	transporter activity	19	1406	1.5e-05	0.00073
GO:0015078	F	hydrogen ion transmembrane transporter activity	6	136	4e-05	0.0017
GO:0008324	F	cation transmembrane transporter activity	10	464	4.8e-05	0.0018
GO:0022892	F	substrate-specific transporter activity	15	1045	6.5e-05	0.0022
GO:0022890	F	inorganic cation transmembrane transporter activity	8	325	0.00012	0.0034
GO:0015291	F	secondary active transmembrane transporter activity	8	338	0.00015	0.0041
GO:0015297	F	antiporter activity	5	161	0.00084	0.021
GO:0016491	F	oxidoreductase activity	16	1547	0.0014	0.031
GO:0042626	F	ATPase activity, coupled to transmembrane movement of substances	5	202	0.0022	0.042
GO:0016820	F	hydrolase activity, acting on acid anhydrides, catalyzing transmembrane movement of substances	5	205	0.0024	0.042
GO:0043492	F	ATPase activity, coupled to movement of substances	5	203	0.0023	0.042
GO:0009055	F	electron carrier activity	5	196	0.002	0.042
GO:0031966	C	mitochondrial membrane	9	362	4e-05	0.0043
GO:0044429	C	mitochondrial part	10	486	7e-05	0.0043
GO:0005740	C	mitochondrial envelope	9	376	5.3e-05	0.0043
GO:0044455	C	mitochondrial membrane part	6	191	0.00024	0.011

### Sheet: Gene ID 
Gene ID	Cluster
AT1G01070	1
AT1G01140	2
AT1G01380	2
AT1G01453	2
AT1G01480	2
AT1G01600	1
AT1G02220	1
AT1G02310	1
AT1G02470	3
AT1G02520	1
AT1G02850	1
AT1G03170	3
AT1G03660	1
AT1G04330	2
AT1G04490	2
AT1G04770	1
AT1G05000	1
AT1G05060	1
AT1G05100	1
AT1G05675	3
AT1G05680	2
AT1G05990	2
AT1G06330	2
AT1G06830	1
AT1G07180	3
AT1G07400	1
AT1G07430	3
AT1G07720	2
AT1G08165	2
AT1G08230	1
AT1G08310	2
AT1G09080	2
AT1G09180	3
AT1G09310	2
AT1G10170	1
AT1G10220	1
AT1G10540	2
AT1G11655	1
AT1G11700	1
AT1G12030	3
AT1G12200	1
AT1G12950	1
AT1G13420	1
AT1G13750	1
AT1G14220	1
AT1G14600	2
AT1G15520	2
AT1G16490	2
AT1G17170	1
AT1G17180	1
AT1G17310	1
AT1G17710	3
AT1G17830	2
AT1G17960	1
AT1G18100	2
AT1G18830	2
AT1G18980	1
AT1G19200	2
AT1G19230	1
AT1G20180	1
AT1G20390	2
AT1G21320	3
AT1G22065	1
AT1G22150	3
AT1G22160	2
AT1G22990	1
AT1G23110	3
AT1G23550	2
AT1G23730	3
AT1G24095	1
AT1G24140	2
AT1G24575	1
AT1G26240	1
AT1G26945	1
AT1G27200	1
AT1G28190	1
AT1G28370	2
AT1G28590	2
AT1G28600	1
AT1G28610	2
AT1G29395	2
AT1G29860	2
AT1G30220	2
AT1G30500	1
AT1G30660	2
AT1G31750	2
AT1G32350	1
AT1G32870	2
AT1G32900	1
AT1G32940	1
AT1G32960	3
AT1G33030	2
AT1G33090	2
AT1G34330	2
AT1G34510	2
AT1G34540	2
AT1G35140	1
AT1G35230	1
AT1G35910	2
AT1G36180	2
AT1G36370	1
AT1G43910	2
AT1G44130	2
AT1G44318	1
AT1G47510	2
AT1G47610	2
AT1G47960	2
AT1G47990	2
AT1G48000	2
AT1G48325	2
AT1G48870	1
AT1G48980	3
AT1G49570	2
AT1G49900	2
AT1G50400	2
AT1G50750	2
AT1G51680	1
AT1G51920	1
AT1G52120	2
AT1G52343	2
AT1G52400	2
AT1G52690	3
AT1G53060	1
AT1G54120	1
AT1G54160	2
AT1G54575	2
AT1G54970	2
AT1G55200	2
AT1G55230	3
AT1G56600	3
AT1G57650	3
AT1G58280	1
AT1G58360	1
AT1G58420	2
AT1G59620	2
AT1G59640	1
AT1G59940	1
AT1G60470	1
AT1G60960	1
AT1G61440	3
AT1G61550	2
AT1G62180	1
AT1G62190	2
AT1G62420	3
AT1G63600	2
AT1G63750	2
AT1G64110	2
AT1G64900	1
AT1G64930	2
AT1G65190	2
AT1G65500	1
AT1G66470	1
AT1G66700	1
AT1G67000	1
AT1G67100	3
AT1G67148	1
AT1G67600	2
AT1G67760	1
AT1G68740	1
AT1G68765	3
AT1G69240	1
AT1G69480	2
AT1G69490	1
AT1G69790	1
AT1G69880	3
AT1G69920	1
AT1G70440	3
AT1G71130	1
AT1G72070	1
AT1G72330	1
AT1G72520	2
AT1G72830	1
AT1G72920	2
AT1G72940	2
AT1G73010	3
AT1G73220	3
AT1G73810	2
AT1G73965	1
AT1G74110	3
AT1G74650	2
AT1G74810	3
AT1G74890	1
AT1G75160	2
AT1G75290	2
AT1G75830	3
AT1G76470	2
AT1G77120	1
AT1G77380	2
AT1G77510	1
AT1G79160	1
AT1G79250	2
AT2G01300	1
AT2G02010	2
AT2G02990	3
AT2G03370	1
AT2G03760	2
AT2G03980	2
AT2G04038	2
AT2G04050	3
AT2G04070	3
AT2G04460	3
AT2G04680	1
AT2G05510	1
AT2G05520	1
AT2G07698	3
AT2G07727	3
AT2G07747	3
AT2G07811	3
AT2G11810	2
AT2G15760	1
AT2G15780	3
AT2G15830	1
AT2G16060	1
AT2G16630	2
AT2G16890	1
AT2G17280	1
AT2G17660	3
AT2G17740	3
AT2G17890	1
AT2G18150	1
AT2G18193	2
AT2G18660	3
AT2G19190	2
AT2G20520	2
AT2G20562	1
AT2G20720	3
AT2G20800	3
AT2G21140	2
AT2G21400	2
AT2G21510	2
AT2G21640	2
AT2G22470	1
AT2G22930	1
AT2G23180	2
AT2G24980	1
AT2G25130	2
AT2G25625	2
AT2G26150	2
AT2G26310	1
AT2G26660	1
AT2G27190	1
AT2G27440	2
AT2G27690	2
AT2G28680	3
AT2G28830	1
AT2G29000	2
AT2G29100	3
AT2G29120	2
AT2G29350	1
AT2G29450	1
AT2G29460	2
AT2G29470	3
AT2G30140	1
AT2G30540	3
AT2G30550	1
AT2G30750	1
AT2G30770	1
AT2G31345	1
AT2G31860	3
AT2G32020	1
AT2G32190	1
AT2G32210	2
AT2G32830	3
AT2G32860	1
AT2G33240	2
AT2G33580	1
AT2G33710	1
AT2G34210	3
AT2G34650	1
AT2G34655	3
AT2G34810	1
AT2G35480	1
AT2G35990	2
AT2G36080	1
AT2G36460	1
AT2G36630	2
AT2G36770	3
AT2G36800	3
AT2G37640	1
AT2G37870	2
AT2G37890	1
AT2G38250	2
AT2G38340	2
AT2G38823	3
AT2G38940	2
AT2G39800	1
AT2G39980	2
AT2G40100	2
AT2G40200	2
AT2G40610	1
AT2G41180	2
AT2G41690	1
AT2G41730	2
AT2G42440	2
AT2G42690	1
AT2G43120	1
AT2G43470	2
AT2G43480	1
AT2G43500	1
AT2G43510	1
AT2G43535	1
AT2G43720	1
AT2G43870	2
AT2G43880	1
AT2G44080	2
AT2G44480	1
AT2G45130	3
AT2G45450	1
AT2G46530	1
AT2G46680	1
AT2G46860	2
AT2G46870	3
AT2G47000	1
AT2G47010	1
AT2G47015	1
AT2G47190	3
AT2G47520	3
AT2G47950	2
AT2G48090	1
AT3G01600	3
AT3G01730	2
AT3G01900	2
AT3G01970	1
AT3G01990	2
AT3G02040	2
AT3G02150	2
AT3G02480	1
AT3G02870	1
AT3G02940	2
AT3G03270	1
AT3G03530	2
AT3G03660	2
AT3G03790	1
AT3G04050	2
AT3G04120	1
AT3G04210	3
AT3G04220	1
AT3G05400	2
AT3G05630	2
AT3G05650	2
AT3G05690	2
AT3G05858	2
AT3G05937	1
AT3G06020	2
AT3G07350	1
AT3G07490	2
AT3G08590	1
AT3G08860	2
AT3G08970	2
AT3G09400	1
AT3G09520	3
AT3G09922	3
AT3G09950	2
AT3G10120	1
AT3G10930	1
AT3G10986	2
AT3G11050	1
AT3G12500	1
AT3G12520	1
AT3G12750	2
AT3G12910	3
AT3G13080	1
AT3G13433	1
AT3G14020	1
AT3G14440	2
AT3G14700	3
AT3G15990	1
AT3G16330	1
AT3G16390	1
AT3G17110	2
AT3G17690	2
AT3G17790	2
AT3G17998	1
AT3G18950	1
AT3G19970	2
AT3G21520	1
AT3G21560	1
AT3G21680	1
AT3G21720	2
AT3G21780	2
AT3G21790	3
AT3G22370	1
AT3G22550	2
AT3G22840	1
AT3G23120	2
AT3G23150	1
AT3G23170	1
AT3G23240	3
AT3G23250	2
AT3G24310	2
AT3G24510	1
AT3G25240	3
AT3G25250	1
AT3G25610	1
AT3G25620	3
AT3G25655	1
AT3G25795	2
AT3G26170	3
AT3G26200	3
AT3G26820	2
AT3G26830	1
AT3G26840	1
AT3G27150	1
AT3G27250	3
AT3G28210	1
AT3G28580	2
AT3G29670	2
AT3G43110	1
AT3G43190	2
AT3G44290	2
AT3G44310	1
AT3G45080	2
AT3G46080	2
AT3G46680	2
AT3G47250	3
AT3G47420	2
AT3G47510	1
AT3G47770	2
AT3G48510	2
AT3G48520	1
AT3G48580	2
AT3G48840	2
AT3G48850	1
AT3G48920	2
AT3G49110	1
AT3G49570	2
AT3G49580	2
AT3G49960	1
AT3G50930	2
AT3G51860	1
AT3G51895	2
AT3G52340	1
AT3G52780	2
AT3G52820	2
AT3G53230	1
AT3G53540	1
AT3G53720	3
AT3G53980	1
AT3G54150	1
AT3G54520	3
AT3G54530	3
AT3G54820	1
AT3G55090	2
AT3G55630	3
AT3G55970	3
AT3G56040	1
AT3G56275	2
AT3G56620	2
AT3G56710	1
AT3G56770	1
AT3G58160	2
AT3G59710	2
AT3G59820	1
AT3G59880	2
AT3G59900	2
AT3G60100	3
AT3G60120	3
AT3G60140	1
AT3G60280	2
AT3G60540	1
AT3G62090	1
AT3G62990	3
AT3G63060	2
AT4G00500	1
AT4G01060	2
AT4G01380	2
AT4G01390	1
AT4G01600	1
AT4G01830	2
AT4G02280	2
AT4G02520	1
AT4G03540	2
AT4G03960	2
AT4G04490	3
AT4G04610	1
AT4G05020	1
AT4G07960	2
AT4G08555	1
AT4G09760	1
AT4G10120	2
AT4G11340	1
AT4G11350	2
AT4G11370	1
AT4G11470	3
AT4G11480	1
AT4G11642	2
AT4G11650	1
AT4G12290	3
AT4G13000	2
AT4G13250	2
AT4G13395	2
AT4G13420	2
AT4G13820	3
AT4G13920	2
AT4G14020	2
AT4G14450	1
AT4G14680	1
AT4G15100	3
AT4G15120	1
AT4G15540	1
AT4G16680	2
AT4G16820	3
AT4G17030	2
AT4G17260	1
AT4G17615	1
AT4G17670	1
AT4G17680	1
AT4G18170	2
AT4G18250	1
AT4G18990	3
AT4G19230	1
AT4G19680	2
AT4G19810	1
AT4G19925	2
AT4G19970	1
AT4G21470	1
AT4G21650	3
AT4G21990	1
AT4G22030	3
AT4G22214	1
AT4G22690	1
AT4G22710	1
AT4G23000	2
AT4G23220	3
AT4G23250	1
AT4G23260	2
AT4G23920	1
AT4G24120	2
AT4G24170	2
AT4G24204	2
AT4G24570	1
AT4G24890	3
AT4G25010	3
AT4G25220	1
AT4G25380	2
AT4G25470	2
AT4G25480	2
AT4G25760	2
AT4G25810	2
AT4G26200	2
AT4G26270	1
AT4G27585	1
AT4G27940	1
AT4G28420	3
AT4G28790	1
AT4G28850	2
AT4G31240	2
AT4G31330	3
AT4G31380	3
AT4G31970	1
AT4G33030	1
AT4G33040	2
AT4G33070	1
AT4G33450	1
AT4G33467	3
AT4G33550	2
AT4G33560	2
AT4G33666	1
AT4G33730	1
AT4G34050	1
AT4G34419	2
AT4G34630	1
AT4G35190	3
AT4G35690	2
AT4G36010	1
AT4G36430	1
AT4G36570	2
AT4G36850	2
AT4G36870	2
AT4G37030	1
AT4G37220	2
AT4G37290	1
AT4G37370	2
AT4G38410	2
AT4G38420	2
AT4G38620	1
AT4G39235	2
AT4G39360	2
AT4G39610	3
AT4G39740	2
AT5G01220	1
AT5G01380	2
AT5G01550	1
AT5G01820	1
AT5G02030	2
AT5G02200	2
AT5G02780	1
AT5G03210	2
AT5G03545	2
AT5G04120	3
AT5G05340	2
AT5G05390	2
AT5G05840	2
AT5G06090	1
AT5G06250	2
AT5G06510	2
AT5G06530	3
AT5G06640	1
AT5G06720	2
AT5G06730	2
AT5G06760	2
AT5G06870	3
AT5G07200	2
AT5G07450	2
AT5G09420	1
AT5G09570	3
AT5G09800	1
AT5G10180	2
AT5G10770	1
AT5G10990	2
AT5G11060	1
AT5G11140	1
AT5G12030	1
AT5G12330	1
AT5G13210	2
AT5G13330	1
AT5G13370	2
AT5G13910	1
AT5G14340	2
AT5G14565	1
AT5G14570	1
AT5G14730	1
AT5G15950	2
AT5G15960	1
AT5G17340	3
AT5G17450	1
AT5G17780	2
AT5G17860	3
AT5G18470	1
AT5G19260	2
AT5G19430	1
AT5G19550	1
AT5G19880	3
AT5G19890	3
AT5G20150	2
AT5G20410	2
AT5G20790	2
AT5G20820	2
AT5G21130	2
AT5G22270	1
AT5G22300	2
AT5G22410	1
AT5G22520	2
AT5G22530	2
AT5G22540	2
AT5G22860	2
AT5G24140	1
AT5G24160	1
AT5G24280	2
AT5G24570	2
AT5G24600	2
AT5G24640	3
AT5G24655	2
AT5G24660	2
AT5G24860	2
AT5G25190	2
AT5G25610	1
AT5G26220	2
AT5G26250	3
AT5G28510	3
AT5G35735	1
AT5G36150	2
AT5G37490	1
AT5G37800	1
AT5G38700	2
AT5G38910	1
AT5G39050	2
AT5G39100	3
AT5G39110	1
AT5G39120	2
AT5G39130	3
AT5G39150	2
AT5G39160	3
AT5G39180	3
AT5G39190	2
AT5G39610	1
AT5G39720	2
AT5G39890	2
AT5G40000	2
AT5G40690	1
AT5G40800	3
AT5G40860	1
AT5G40990	1
AT5G41380	2
AT5G41730	2
AT5G42510	1
AT5G42830	1
AT5G43300	3
AT5G43330	1
AT5G43450	2
AT5G43590	2
AT5G44005	1
AT5G44565	1
AT5G44820	2
AT5G45095	2
AT5G46350	2
AT5G47060	1
AT5G47220	2
AT5G47850	3
AT5G47910	1
AT5G47920	2
AT5G48850	2
AT5G49620	2
AT5G49630	1
AT5G49665	1
AT5G49690	2
AT5G49700	2
AT5G50160	3
AT5G50260	2
AT5G50800	2
AT5G51440	2
AT5G51810	2
AT5G52390	2
AT5G52450	1
AT5G52750	2
AT5G53820	3
AT5G53830	1
AT5G53870	3
AT5G54100	1
AT5G55200	1
AT5G55340	1
AT5G56350	1
AT5G57123	2
AT5G57510	1
AT5G57530	2
AT5G57540	2
AT5G58610	3
AT5G59220	1
AT5G59320	1
AT5G59820	1
AT5G60250	2
AT5G62480	1
AT5G62490	2
AT5G63130	2
AT5G63850	1
AT5G64060	3
AT5G64510	2
AT5G64552	2
AT5G64660	1
AT5G65990	2
AT5G66170	1
AT5G66480	1
AT5G66670	2
AT5G66700	1
AT5G67080	2
ATMG00020	1
ATMG00030	1
ATMG00090	2
ATMG00160	3
ATMG00520	3
ATMG00640	3
ATMG00660	2
ATMG00670	3
ATMG00690	3
ATMG01090	3
ATMG01200	3
ATMG01360	3
ATMG01390	1
